# Neuroblastoma immune microenvironment is characterized by limited T cell infiltration and abundant macrophages expressing targetable receptors

**DOI:** 10.64898/2026.11.09.764906

**Authors:** Ruth Nousiainen, Minttu Polso, Lassi Paavolainen, Aino Mutka, Veikka Valtanen, Satu Långström, Minna Koskenvuo, Virve Pentikäinen, Marjut Pihlajoki, Katja Eloranta, Vilja Pietiäinen

## Abstract

**Background & Aim:** Neuroblastoma (NBL) is a heterogenous pediatric malignancy ranging from low-risk infant tumors to high-mortality stage IV disease. We aimed to characterize the composition and spatial organization of the tumor immune microenvironment (TIME) across different tumor stages and assess the prevalence of immunotherapeutic targets, particularly focusing on macrophage-directed therapies.

**Methods:** Multiplexed immunofluorescence staining was performed on 185 retrospective formalin-fixed paraffin-embedded tissue cores from 39 NBL patients. Four antibody panels targeting a total of 32 proteins were used. Immune and stromal cell phenotypes and their spatial location were identified by single-cell image analysis and correlated with clinical features such as stage, MYCN status, prior treatment, and survival.

**Results:** Immune infiltration varied among samples and patients. CD45^+^ leukocytes comprised a median of 1.8% of all cells (range 0.2-51.0%, IQR 0.8-6.5%), dominated by tumor-associated macrophages (TAMs; 31.7% of CD45^+^ cells), and NK cells (15.6%). Stage IV tumors contained fewer lymphocytes. Chemotherapy shifted the TIME toward a macrophage-dominated, lymphocyte-depleted profile. Rather than segregating into M1- and M2-like subsets, TAMs co-expressed pro- and anti-inflammatory markers: CD40, CSF1R, and CD163 were broadly expressed, Clever-1 was detected on 41% of macrophages, and CD200R was virtually absent. CD47^+^CD45^−^ cells were enriched in stage IV tumors. In univariate Cox analysis, higher fractions of total CD45^+^, NK, NKT-like, B, and cytotoxic T cells were associated with improved overall survival. Higher proportion of CD47^+^CD45^-^ cells predicted worse survival. Blood leukocyte counts did not correlate with intratumoral immune infiltration.

**Conclusions:** The NBL TIME was heterogenous. High-risk tumors shared a lymphocyte-depleted, myeloid-skewed phenotype, whereas higher overall immune content predicted better survival. Macrophages were present in all tumors and expressed targetable receptors (CD40, CSF1R, CD163, Clever-1). CD47, enriched in high-risk disease, could also be a candidate macrophage-directed target.
