## Supplementary Table 1 for "Neuroblastoma immune microenvironment is characterized by limited T cell infiltration and abundant macrophages expressing targetable receptors"

### Sheet: Taul1
Gene	Model	Endpoint	n	events	HR	HR_low	HR_high	p_value	p_BH	mean_log2RPM
CD47	Univariable, continuous	Overall survival	498	105	0.347519	0.257577	0.468868	4.6235e-12	4.007e-11	6.77524
ENO2	Univariable, continuous	Overall survival	498	105	0.383898	0.293167	0.502708	3.4229e-12	3.5598e-11	8.41932
NCAM1	Univariable, continuous	Overall survival	498	105	0.432472	0.353732	0.528739	2.9685e-16	7.7182e-15	9.17978
SIRPA	Univariable, continuous	Overall survival	498	105	0.477275	0.392543	0.580297	1.1942e-13	2.0699e-12	4.8176
CD8A	Univariable, continuous	Overall survival	498	105	0.557056	0.460944	0.67321	1.4044e-09	6.6391e-09	3.4844
AIF1	Univariable, continuous	Overall survival	498	105	0.572262	0.477209	0.686248	1.7156e-09	7.4343e-09	2.90728
HAVCR2	Univariable, continuous	Overall survival	498	105	0.580501	0.479977	0.702079	2.0739e-08	6.3436e-08	2.60216
CD4	Univariable, continuous	Overall survival	498	105	0.616592	0.542016	0.701428	1.9545e-13	2.5409e-12	4.9573
CD68	Univariable, continuous	Overall survival	498	105	0.631407	0.52156	0.764389	2.4146e-06	5.7073e-06	5.77215
CSF1R	Univariable, continuous	Overall survival	498	105	0.648767	0.570015	0.738399	5.636e-11	4.1868e-10	4.91945
CD86	Univariable, continuous	Overall survival	498	105	0.659193	0.578588	0.751027	3.7878e-10	2.4621e-09	1.98391
HLA-DRA	Univariable, continuous	Overall survival	498	105	0.663336	0.581853	0.756228	8.3354e-10	4.816e-09	7.04152
KDR	Univariable, continuous	Overall survival	498	105	0.664673	0.564246	0.782974	1.0221e-06	2.6576e-06	4.8117
ITGAM	Univariable, continuous	Overall survival	498	105	0.668967	0.587782	0.761365	1.1275e-09	5.8632e-09	2.18706
STAB1	Univariable, continuous	Overall survival	498	105	0.670744	0.557507	0.806981	2.3053e-05	4.795e-05	6.12622
CD34	Univariable, continuous	Overall survival	498	105	0.681035	0.578397	0.801885	4.0443e-06	9.1435e-06	4.88722
CDH5	Univariable, continuous	Overall survival	498	105	0.708324	0.601771	0.833743	3.383e-05	6.7659e-05	4.90526
KLRD1	Univariable, continuous	Overall survival	498	105	0.711203	0.636145	0.795118	2.1131e-09	8.4524e-09	-0.855859
CD40	Univariable, continuous	Overall survival	498	105	0.713508	0.59276	0.858854	0.0003591	0.00056586	1.99074
NKG7	Univariable, continuous	Overall survival	498	105	0.722394	0.63422	0.822826	9.7753e-07	2.6576e-06	0.885301
PTPRC	Univariable, continuous	Overall survival	498	105	0.733898	0.659238	0.817014	1.5857e-08	5.1534e-08	4.34282
PDGFRB	Univariable, continuous	Overall survival	498	105	0.743692	0.633726	0.87274	0.00028644	0.00048049	6.97337
NCR1	Univariable, continuous	Overall survival	498	105	0.743785	0.66919	0.826694	4.0292e-08	1.164e-07	-3.60443
GNLY	Univariable, continuous	Overall survival	498	105	0.748936	0.65242	0.85973	4.0073e-05	7.7178e-05	0.0781365
CD200R1	Univariable, continuous	Overall survival	498	105	0.756537	0.665994	0.85939	1.7877e-05	3.8733e-05	-0.675368
FOXP3	Univariable, continuous	Overall survival	498	105	0.758326	0.601249	0.956438	0.0194876	0.0250149	0.515926
CD3E	Univariable, continuous	Overall survival	498	105	0.765369	0.699582	0.837343	5.5013e-09	1.9071e-08	2.16289
CD2	Univariable, continuous	Overall survival	498	105	0.775458	0.713017	0.843367	2.8986e-09	1.0766e-08	1.39715
PRF1	Univariable, continuous	Overall survival	498	105	0.779019	0.68966	0.879957	5.8899e-05	0.00010561	0.816627
IL10	Univariable, continuous	Overall survival	498	105	0.782555	0.694503	0.881771	5.6758e-05	0.00010541	-1.45415
CD80	Univariable, continuous	Overall survival	498	105	0.785848	0.693443	0.890566	0.00015946	0.00027639	-0.790271
PECAM1	Univariable, continuous	Overall survival	498	105	0.801032	0.658975	0.973713	0.0259195	0.0306321	6.29577
CD3D	Univariable, continuous	Overall survival	498	105	0.808052	0.741329	0.88078	1.2534e-06	3.1036e-06	0.362622
COL1A2	Univariable, continuous	Overall survival	498	105	0.832772	0.738255	0.93939	0.00290898	0.00432191	9.36218
CD8B	Univariable, continuous	Overall survival	498	105	0.846792	0.773508	0.927019	0.00031722	0.00051548	0.0442209
CD163	Univariable, continuous	Overall survival	498	105	0.871455	0.773486	0.981833	0.023742	0.0287112	4.2847
PDCD1	Univariable, continuous	Overall survival	498	105	0.871934	0.776085	0.979619	0.0210808	0.0261001	-0.910588
GZMB	Univariable, continuous	Overall survival	498	105	0.872338	0.79296	0.959661	0.00501837	0.00724876	-1.01123
MRC1	Univariable, continuous	Overall survival	498	105	0.872991	0.778792	0.978584	0.0197233	0.0250149	2.599
COL1A1	Univariable, continuous	Overall survival	498	105	0.88109	0.782962	0.991517	0.0356073	0.0411462	9.79997
CXCL10	Univariable, continuous	Overall survival	498	105	0.890404	0.814888	0.972917	0.0102531	0.0140306	0.394484
FAP	Univariable, continuous	Overall survival	498	105	0.903586	0.797571	1.02369	0.111334	0.118151	2.1415
CD79A	Univariable, continuous	Overall survival	498	105	0.919454	0.830047	1.01849	0.107635	0.116605	0.740637
MS4A1	Univariable, continuous	Overall survival	498	105	0.920214	0.860308	0.984293	0.0154814	0.0206419	1.10988
CXCL9	Univariable, continuous	Overall survival	498	105	0.923862	0.852895	1.00073	0.05214	0.0589409	1.63502
VWF	Univariable, continuous	Overall survival	498	105	0.925601	0.79011	1.08433	0.338369	0.345004	6.85309
ACTA2	Univariable, continuous	Overall survival	498	105	0.965348	0.81284	1.14647	0.687706	0.687706	6.19983
MSR1	Univariable, continuous	Overall survival	498	105	1.06728	0.935984	1.21699	0.33096	0.344199	2.02185
WT1	Univariable, continuous	Overall survival	498	105	1.13928	1.05544	1.22977	0.00082681	0.00126453	-4.27025
NOS2	Univariable, continuous	Overall survival	498	105	1.23644	1.05623	1.4474	0.00827479	0.0116294	0.0752751
LAG3	Univariable, continuous	Overall survival	498	105	1.25618	0.974914	1.6186	0.0778131	0.0860911	2.13698
MYCN	Univariable, continuous	Overall survival	498	105	1.52819	1.40164	1.66617	6.8715e-22	3.5732e-20	6.28399
ENO2	Univariable, continuous	Event-free survival	498	183	0.429696	0.337998	0.546273	5.3151e-12	1.3819e-10	8.41932
NCAM1	Univariable, continuous	Event-free survival	498	183	0.475794	0.401634	0.563648	8.5775e-18	4.4603e-16	9.17978
CD47	Univariable, continuous	Event-free survival	498	183	0.486336	0.384506	0.615134	1.8138e-09	2.3579e-08	6.77524
SIRPA	Univariable, continuous	Event-free survival	498	183	0.647292	0.551816	0.759288	9.191e-08	9.5586e-07	4.8176
CD8A	Univariable, continuous	Event-free survival	498	183	0.671464	0.574595	0.784665	5.4243e-07	4.7011e-06	3.4844
CD4	Univariable, continuous	Event-free survival	498	183	0.763022	0.684066	0.85109	1.2156e-06	9.0304e-06	4.9573
AIF1	Univariable, continuous	Event-free survival	498	183	0.765099	0.662875	0.883087	0.00025312	0.00069274	2.90728
HAVCR2	Univariable, continuous	Event-free survival	498	183	0.770423	0.65883	0.900918	0.00108727	0.0026923	2.60216
CSF1R	Univariable, continuous	Event-free survival	498	183	0.786024	0.705335	0.875943	1.3201e-05	8.5809e-05	4.91945
CD86	Univariable, continuous	Event-free survival	498	183	0.795041	0.711578	0.888293	5.051e-05	0.00021888	1.98391
KDR	Univariable, continuous	Event-free survival	498	183	0.803578	0.698924	0.923902	0.00212813	0.00481143	4.8117
ITGAM	Univariable, continuous	Event-free survival	498	183	0.811882	0.727425	0.906144	0.00020038	0.00065124	2.18706
HLA-DRA	Univariable, continuous	Event-free survival	498	183	0.817493	0.734038	0.910436	0.00024461	0.00069274	7.04152
STAB1	Univariable, continuous	Event-free survival	498	183	0.818062	0.708943	0.943976	0.0059727	0.011503	6.12622
CD68	Univariable, continuous	Event-free survival	498	183	0.820982	0.704584	0.956609	0.0114512	0.0192085	5.77215
CD34	Univariable, continuous	Event-free survival	498	183	0.823282	0.71691	0.945437	0.00587201	0.011503	4.88722
KLRD1	Univariable, continuous	Event-free survival	498	183	0.826405	0.754448	0.905226	4.0924e-05	0.00021888	-0.855859
PDGFRB	Univariable, continuous	Event-free survival	498	183	0.83691	0.73429	0.953871	0.00764024	0.014189	6.97337
CDH5	Univariable, continuous	Event-free survival	498	183	0.837273	0.731734	0.958034	0.00977702	0.0175312	4.90526
PTPRC	Univariable, continuous	Event-free survival	498	183	0.84336	0.773876	0.919082	0.000103	0.00041201	4.34282
IL10	Univariable, continuous	Event-free survival	498	183	0.850147	0.772119	0.93606	0.00094909	0.00246763	-1.45415
NCR1	Univariable, continuous	Event-free survival	498	183	0.860092	0.793524	0.932244	0.00024541	0.00069274	-3.60443
CD3E	Univariable, continuous	Event-free survival	498	183	0.865094	0.806595	0.927835	4.9777e-05	0.00021888	2.16289
NKG7	Univariable, continuous	Event-free survival	498	183	0.865676	0.781437	0.958997	0.00575375	0.011503	0.885301
PRF1	Univariable, continuous	Event-free survival	498	183	0.866473	0.789486	0.950967	0.00253639	0.00549552	0.816627
FOXP3	Univariable, continuous	Event-free survival	498	183	0.868678	0.732489	1.03019	0.105634	0.144552	0.515926
GNLY	Univariable, continuous	Event-free survival	498	183	0.873946	0.788282	0.96892	0.0104731	0.0181534	0.0781365
CD2	Univariable, continuous	Event-free survival	498	183	0.876431	0.817806	0.939258	0.00018844	0.00065124	1.39715
CD40	Univariable, continuous	Event-free survival	498	183	0.878127	0.758821	1.01619	0.081089	0.117129	1.99074
CD80	Univariable, continuous	Event-free survival	498	183	0.885153	0.795005	0.985523	0.0260101	0.0409856	-0.790271
CD200R1	Univariable, continuous	Event-free survival	498	183	0.893059	0.806216	0.989257	0.0302418	0.0449307	-0.675368
CD3D	Univariable, continuous	Event-free survival	498	183	0.896029	0.836726	0.959536	0.00167663	0.00396295	0.362622
CD8B	Univariable, continuous	Event-free survival	498	183	0.91739	0.855835	0.983371	0.0149678	0.0243226	0.0442209
MRC1	Univariable, continuous	Event-free survival	498	183	0.931491	0.852024	1.01837	0.118794	0.158393	2.599
GZMB	Univariable, continuous	Event-free survival	498	183	0.942197	0.877055	1.01218	0.103346	0.144552	-1.01123
CD163	Univariable, continuous	Event-free survival	498	183	0.942993	0.858641	1.03563	0.219568	0.271846	4.2847
MS4A1	Univariable, continuous	Event-free survival	498	183	0.94518	0.898603	0.994172	0.0287664	0.0439957	1.10988
PECAM1	Univariable, continuous	Event-free survival	498	183	0.945763	0.809228	1.10533	0.483299	0.512889	6.29577
CD79A	Univariable, continuous	Event-free survival	498	183	0.946951	0.876901	1.0226	0.164503	0.208639	0.740637
PDCD1	Univariable, continuous	Event-free survival	498	183	0.947978	0.867216	1.03626	0.239625	0.289779	-0.910588
COL1A2	Univariable, continuous	Event-free survival	498	183	0.951597	0.863767	1.04836	0.315305	0.356432	9.36218
CXCL10	Univariable, continuous	Event-free survival	498	183	0.962369	0.89973	1.02937	0.263998	0.311998	0.394484
CXCL9	Univariable, continuous	Event-free survival	498	183	0.97317	0.916442	1.03341	0.374817	0.414691	1.63502
COL1A1	Univariable, continuous	Event-free survival	498	183	0.979148	0.89256	1.07414	0.655547	0.681769	9.79997
VWF	Univariable, continuous	Event-free survival	498	183	0.986797	0.872486	1.11608	0.832429	0.832429	6.85309
FAP	Univariable, continuous	Event-free survival	498	183	1.01937	0.922513	1.1264	0.706417	0.720268	2.1415
MSR1	Univariable, continuous	Event-free survival	498	183	1.0759	0.97398	1.18849	0.149649	0.194544	2.02185
ACTA2	Univariable, continuous	Event-free survival	498	183	1.07663	0.942937	1.22927	0.275089	0.31788	6.19983
LAG3	Univariable, continuous	Event-free survival	498	183	1.08423	0.895939	1.31208	0.406027	0.439863	2.13698
WT1	Univariable, continuous	Event-free survival	498	183	1.12244	1.05751	1.19136	0.00014519	0.00053929	-4.27025
MYCN	Univariable, continuous	Event-free survival	498	183	1.26199	1.17714	1.35296	5.6674e-11	9.8234e-10	6.28399
NOS2	Univariable, continuous	Event-free survival	498	183	1.28818	1.14019	1.45537	4.7586e-05	0.00021888	0.0752751
NCAM1	Univariable, median split	Overall survival	498	105	0.208759	0.129328	0.336976	1.4328e-10	7.4503e-09	9.17978
CD47	Univariable, median split	Overall survival	498	105	0.266929	0.171208	0.416166	5.5765e-09	1.4499e-07	6.77524
ENO2	Univariable, median split	Overall survival	498	105	0.272155	0.17463	0.424145	8.9989e-09	1.5598e-07	8.41932
CD4	Univariable, median split	Overall survival	498	105	0.32371	0.211838	0.494663	1.8535e-07	2.4096e-06	4.9573
KDR	Univariable, median split	Overall survival	498	105	0.341583	0.224388	0.519988	5.44e-07	5.4107e-06	4.8117
CD8A	Univariable, median split	Overall survival	498	105	0.343928	0.22603	0.523322	6.2431e-07	5.4107e-06	3.4844
NCR1	Univariable, median split	Overall survival	498	105	0.3495	0.229702	0.531777	9.1533e-07	6.7996e-06	-3.60443
SIRPA	Univariable, median split	Overall survival	498	105	0.372021	0.246146	0.562268	2.7024e-06	1.7566e-05	4.8176
CSF1R	Univariable, median split	Overall survival	498	105	0.377069	0.249629	0.56957	3.5741e-06	2.065e-05	4.91945
CD34	Univariable, median split	Overall survival	498	105	0.39437	0.261071	0.595728	9.8206e-06	5.1067e-05	4.88722
CDH5	Univariable, median split	Overall survival	498	105	0.416835	0.276878	0.627539	2.7626e-05	0.00011971	4.90526
KLRD1	Univariable, median split	Overall survival	498	105	0.44487	0.297238	0.665828	8.2569e-05	0.00033027	-0.855859
ITGAM	Univariable, median split	Overall survival	498	105	0.451321	0.30154	0.675501	0.00011037	0.00040994	2.18706
HLA-DRA	Univariable, median split	Overall survival	498	105	0.457757	0.305858	0.685093	0.00014567	0.00047471	7.04152
CD200R1	Univariable, median split	Overall survival	498	105	0.459984	0.308096	0.686753	0.00014607	0.00047471	-0.675368
AIF1	Univariable, median split	Overall survival	498	105	0.460318	0.307599	0.688859	0.00016186	0.00049511	2.90728
CD3E	Univariable, median split	Overall survival	498	105	0.472619	0.316605	0.705513	0.0002459	0.00071037	2.16289
CD86	Univariable, median split	Overall survival	498	105	0.474234	0.317651	0.708003	0.00026349	0.00072114	1.98391
CD2	Univariable, median split	Overall survival	498	105	0.478231	0.320388	0.713835	0.00030687	0.00079786	1.39715
STAB1	Univariable, median split	Overall survival	498	105	0.503265	0.33792	0.749514	0.00072813	0.00172103	6.12622
PTPRC	Univariable, median split	Overall survival	498	105	0.504869	0.339703	0.750339	0.00072284	0.00172103	4.34282
PDGFRB	Univariable, median split	Overall survival	498	105	0.543794	0.36665	0.806525	0.00245246	0.00554469	6.97337
IL10	Univariable, median split	Overall survival	498	105	0.551143	0.371616	0.8174	0.00305037	0.00660913	-1.45415
CD8B	Univariable, median split	Overall survival	498	105	0.557522	0.375969	0.826745	0.00365589	0.00760425	0.0442209
NKG7	Univariable, median split	Overall survival	498	105	0.559186	0.377087	0.829222	0.00383385	0.0076677	0.885301
HAVCR2	Univariable, median split	Overall survival	498	105	0.567667	0.383468	0.840345	0.00466867	0.00899152	2.60216
GNLY	Univariable, median split	Overall survival	498	105	0.58285	0.393713	0.862847	0.00699759	0.0129955	0.0781365
CD3D	Univariable, median split	Overall survival	498	105	0.603968	0.408698	0.892534	0.0113891	0.0197412	0.362622
CD68	Univariable, median split	Overall survival	498	105	0.604607	0.409645	0.892357	0.0112973	0.0197412	5.77215
GZMB	Univariable, median split	Overall survival	498	105	0.612391	0.41495	0.903777	0.0135325	0.0226997	-1.01123
MS4A1	Univariable, median split	Overall survival	498	105	0.621647	0.421248	0.91738	0.0166529	0.027061	1.10988
PRF1	Univariable, median split	Overall survival	498	105	0.623108	0.422251	0.919509	0.0171889	0.0270855	0.816627
CD40	Univariable, median split	Overall survival	498	105	0.639619	0.433456	0.943838	0.0243774	0.0372831	1.99074
CD80	Univariable, median split	Overall survival	498	105	0.646552	0.438624	0.953047	0.0276029	0.04101	-0.790271
COL1A1	Univariable, median split	Overall survival	498	105	0.649701	0.440284	0.958725	0.0298339	0.0419287	9.79997
VWF	Univariable, median split	Overall survival	498	105	0.692105	0.470157	1.01883	0.0621225	0.0850098	6.85309
CD79A	Univariable, median split	Overall survival	498	105	0.705406	0.479249	1.03829	0.0768163	0.0987814	0.740637
CD163	Univariable, median split	Overall survival	498	105	0.70688	0.480694	1.0395	0.0778853	0.0987814	4.2847
PECAM1	Univariable, median split	Overall survival	498	105	0.708435	0.481721	1.04185	0.0798353	0.0988437	6.29577
COL1A2	Univariable, median split	Overall survival	498	105	0.712134	0.483797	1.04824	0.0852293	0.103068	9.36218
FOXP3	Univariable, median split	Overall survival	498	105	0.737551	0.501546	1.08461	0.121821	0.140771	0.515926
PDCD1	Univariable, median split	Overall survival	498	105	0.740135	0.503728	1.08749	0.125337	0.141685	-0.910588
FAP	Univariable, median split	Overall survival	498	105	0.78179	0.532122	1.1486	0.209794	0.232113	2.1415
CXCL10	Univariable, median split	Overall survival	498	105	0.822465	0.560514	1.20684	0.317786	0.344268	0.394484
CXCL9	Univariable, median split	Overall survival	498	105	0.875904	0.597297	1.28447	0.497565	0.517467	1.63502
MRC1	Univariable, median split	Overall survival	498	105	0.926114	0.631642	1.35787	0.694221	0.707833	2.599
ACTA2	Univariable, median split	Overall survival	498	105	1.02283	0.697646	1.4996	0.907932	0.907932	6.19983
MSR1	Univariable, median split	Overall survival	498	105	1.1797	0.8035	1.73204	0.398994	0.423422	2.02185
LAG3	Univariable, median split	Overall survival	498	105	1.37699	0.936708	2.02423	0.103661	0.122509	2.13698
NOS2	Univariable, median split	Overall survival	498	105	1.43562	0.972983	2.11825	0.0684605	0.0912807	0.0752751
WT1	Univariable, median split	Overall survival	498	105	1.54129	1.04449	2.27438	0.0293156	0.0419287	-4.27025
MYCN	Univariable, median split	Overall survival	498	105	2.43965	1.62451	3.6638	1.719e-05	8.1264e-05	6.28399
NCAM1	Univariable, median split	Event-free survival	498	183	0.337096	0.244711	0.464359	2.8504e-11	1.4822e-09	9.17978
ENO2	Univariable, median split	Event-free survival	498	183	0.44003	0.324117	0.597396	1.4208e-07	3.694e-06	8.41932
CD47	Univariable, median split	Event-free survival	498	183	0.449706	0.331597	0.609883	2.7327e-07	4.7367e-06	6.77524
CD8A	Univariable, median split	Event-free survival	498	183	0.53543	0.397541	0.721147	3.9272e-05	0.00051053	3.4844
CD4	Univariable, median split	Event-free survival	498	183	0.573084	0.426372	0.770279	0.0002244	0.00194484	4.9573
NCR1	Univariable, median split	Event-free survival	498	183	0.597124	0.444361	0.802403	0.00062579	0.00464869	-3.60443
KLRD1	Univariable, median split	Event-free survival	498	183	0.60771	0.45253	0.816104	0.00093024	0.00604657	-0.855859
SIRPA	Univariable, median split	Event-free survival	498	183	0.62237	0.463668	0.835392	0.00159139	0.00919467	4.8176
KDR	Univariable, median split	Event-free survival	498	183	0.62928	0.469033	0.844276	0.00200955	0.0104497	4.8117
CD3E	Univariable, median split	Event-free survival	498	183	0.638067	0.475657	0.85593	0.00271802	0.0128488	2.16289
MS4A1	Univariable, median split	Event-free survival	498	183	0.643618	0.479845	0.863287	0.0032695	0.0141678	1.10988
PTPRC	Univariable, median split	Event-free survival	498	183	0.660072	0.492537	0.884592	0.00542117	0.0201358	4.34282
PDGFRB	Univariable, median split	Event-free survival	498	183	0.670336	0.500226	0.898294	0.0074033	0.0256648	6.97337
IL10	Univariable, median split	Event-free survival	498	183	0.676328	0.5047	0.90632	0.00882951	0.0276971	-1.45415
CD2	Univariable, median split	Event-free survival	498	183	0.677214	0.50537	0.907491	0.00905481	0.0276971	1.39715
CD200R1	Univariable, median split	Event-free survival	498	183	0.684326	0.510844	0.916724	0.0109955	0.0317649	-0.675368
CDH5	Univariable, median split	Event-free survival	498	183	0.69122	0.516035	0.925877	0.0132717	0.0363226	4.90526
CSF1R	Univariable, median split	Event-free survival	498	183	0.709286	0.529812	0.949556	0.0210156	0.0546407	4.91945
CD8B	Univariable, median split	Event-free survival	498	183	0.714045	0.533292	0.956062	0.0237165	0.0587266	0.0442209
STAB1	Univariable, median split	Event-free survival	498	183	0.718816	0.53701	0.962173	0.0264761	0.06258	6.12622
CD34	Univariable, median split	Event-free survival	498	183	0.722526	0.539587	0.967487	0.0291198	0.0646673	4.88722
CD86	Univariable, median split	Event-free survival	498	183	0.725001	0.54148	0.970722	0.0308106	0.0646673	1.98391
CD79A	Univariable, median split	Event-free survival	498	183	0.725473	0.54189	0.971252	0.0310901	0.0646673	0.740637
HLA-DRA	Univariable, median split	Event-free survival	498	183	0.730702	0.545921	0.978027	0.0349157	0.0689179	7.04152
ITGAM	Univariable, median split	Event-free survival	498	183	0.731791	0.546738	0.979478	0.0357843	0.0689179	2.18706
AIF1	Univariable, median split	Event-free survival	498	183	0.738238	0.551546	0.988122	0.0413211	0.0767392	2.90728
CD3D	Univariable, median split	Event-free survival	498	183	0.746001	0.557546	0.998156	0.0485653	0.0841798	0.362622
PRF1	Univariable, median split	Event-free survival	498	183	0.770934	0.576227	1.03143	0.0798436	0.133196	0.816627
GNLY	Univariable, median split	Event-free survival	498	183	0.772339	0.577282	1.0333	0.081967	0.133196	0.0781365
GZMB	Univariable, median split	Event-free survival	498	183	0.785905	0.587705	1.05095	0.104198	0.164191	-1.01123
PDCD1	Univariable, median split	Event-free survival	498	183	0.788351	0.589524	1.05424	0.108763	0.166343	-0.910588
HAVCR2	Univariable, median split	Event-free survival	498	183	0.796738	0.595794	1.06545	0.125424	0.186344	2.60216
CD68	Univariable, median split	Event-free survival	498	183	0.815372	0.609961	1.08996	0.168111	0.236264	5.77215
CD163	Univariable, median split	Event-free survival	498	183	0.832397	0.622779	1.11257	0.215229	0.291165	4.2847
COL1A1	Univariable, median split	Event-free survival	498	183	0.833324	0.623337	1.11405	0.218374	0.291165	9.79997
NKG7	Univariable, median split	Event-free survival	498	183	0.842083	0.629876	1.12578	0.245964	0.319753	0.885301
CD40	Univariable, median split	Event-free survival	498	183	0.866928	0.648657	1.15865	0.334578	0.414239	1.99074
VWF	Univariable, median split	Event-free survival	498	183	0.872683	0.652976	1.16632	0.357423	0.432233	6.85309
FOXP3	Univariable, median split	Event-free survival	498	183	0.881592	0.659628	1.17825	0.394443	0.465784	0.515926
CD80	Univariable, median split	Event-free survival	498	183	0.883653	0.661242	1.18087	0.403082	0.465784	-0.790271
PECAM1	Univariable, median split	Event-free survival	498	183	0.910924	0.681705	1.21722	0.528148	0.57216	6.29577
MRC1	Univariable, median split	Event-free survival	498	183	0.925295	0.692427	1.23648	0.599646	0.636359	2.599
COL1A2	Univariable, median split	Event-free survival	498	183	0.958091	0.71705	1.28016	0.772156	0.787297	9.36218
CXCL9	Univariable, median split	Event-free survival	498	183	0.961348	0.719434	1.28461	0.789832	0.789832	1.63502
CXCL10	Univariable, median split	Event-free survival	498	183	1.04848	0.784522	1.40126	0.749	0.77896	0.394484
FAP	Univariable, median split	Event-free survival	498	183	1.10783	0.828831	1.48074	0.489094	0.541125	2.1415
LAG3	Univariable, median split	Event-free survival	498	183	1.11055	0.830869	1.48438	0.478736	0.541125	2.13698
ACTA2	Univariable, median split	Event-free survival	498	183	1.17175	0.87604	1.56728	0.285469	0.362059	6.19983
MSR1	Univariable, median split	Event-free survival	498	183	1.24193	0.927639	1.66271	0.145554	0.210245	2.02185
WT1	Univariable, median split	Event-free survival	498	183	1.3457	1.00474	1.80236	0.046403	0.0832053	-4.27025
NOS2	Univariable, median split	Event-free survival	498	183	1.53372	1.14156	2.06062	0.00453023	0.0181209	0.0752751
MYCN	Univariable, median split	Event-free survival	498	183	1.7848	1.32784	2.399	0.00012347	0.00128407	6.28399
ENO2	Adjusted for INSS stage	Overall survival	498	105	0.37156	0.23736	0.581633	1.4903e-05	0.00077498	8.41932
CD47	Adjusted for INSS stage	Overall survival	498	105	0.38401	0.244605	0.602862	3.1946e-05	0.0008306	6.77524
NCAM1	Adjusted for INSS stage	Overall survival	498	105	0.443925	0.265218	0.743049	0.00200145	0.00693834	9.17978
SIRPA	Adjusted for INSS stage	Overall survival	498	105	0.445135	0.293691	0.674672	0.00013633	0.0023631	4.8176
NCR1	Adjusted for INSS stage	Overall survival	498	105	0.449875	0.294611	0.686965	0.00021695	0.00282038	-3.60443
CD4	Adjusted for INSS stage	Overall survival	498	105	0.466503	0.303409	0.717267	0.00051277	0.00381363	4.9573
CD8A	Adjusted for INSS stage	Overall survival	498	105	0.475485	0.310982	0.727007	0.00059995	0.00389969	3.4844
CD2	Adjusted for INSS stage	Overall survival	498	105	0.476385	0.318929	0.711579	0.00029231	0.00304005	1.39715
CD3E	Adjusted for INSS stage	Overall survival	498	105	0.491015	0.328701	0.733482	0.00051337	0.00381363	2.16289
KDR	Adjusted for INSS stage	Overall survival	498	105	0.50828	0.331607	0.779082	0.00189894	0.00693834	4.8117
CSF1R	Adjusted for INSS stage	Overall survival	498	105	0.513019	0.338218	0.77816	0.00168978	0.00693834	4.91945
HLA-DRA	Adjusted for INSS stage	Overall survival	498	105	0.513789	0.343016	0.76958	0.00123579	0.0064261	7.04152
CD8B	Adjusted for INSS stage	Overall survival	498	105	0.515383	0.347335	0.764736	0.00099421	0.00574432	0.0442209
CD200R1	Adjusted for INSS stage	Overall survival	498	105	0.522204	0.349311	0.780672	0.00154097	0.00693834	-0.675368
AIF1	Adjusted for INSS stage	Overall survival	498	105	0.527864	0.35239	0.790716	0.00194264	0.00693834	2.90728
ITGAM	Adjusted for INSS stage	Overall survival	498	105	0.538259	0.358983	0.807065	0.0027253	0.00833621	2.18706
CDH5	Adjusted for INSS stage	Overall survival	498	105	0.548112	0.362898	0.827854	0.00426444	0.0113688	4.90526
CD3D	Adjusted for INSS stage	Overall survival	498	105	0.556782	0.376462	0.823473	0.00336063	0.00970849	0.362622
CD86	Adjusted for INSS stage	Overall survival	498	105	0.557325	0.372823	0.833133	0.00437261	0.0113688	1.98391
CD34	Adjusted for INSS stage	Overall survival	498	105	0.560582	0.369193	0.851186	0.00660594	0.0143129	4.88722
NKG7	Adjusted for INSS stage	Overall survival	498	105	0.565873	0.381403	0.839562	0.00467297	0.0115712	0.885301
PTPRC	Adjusted for INSS stage	Overall survival	498	105	0.573832	0.385605	0.85394	0.00617294	0.0139562	4.34282
CD79A	Adjusted for INSS stage	Overall survival	498	105	0.57688	0.391284	0.85051	0.00547842	0.012949	0.740637
GZMB	Adjusted for INSS stage	Overall survival	498	105	0.588381	0.398277	0.869224	0.00772381	0.0160655	-1.01123
KLRD1	Adjusted for INSS stage	Overall survival	498	105	0.591801	0.394084	0.888715	0.01145	0.0220519	-0.855859
MS4A1	Adjusted for INSS stage	Overall survival	498	105	0.600904	0.406963	0.887269	0.0104222	0.0208445	1.10988
PRF1	Adjusted for INSS stage	Overall survival	498	105	0.612407	0.414761	0.904236	0.0136533	0.0253561	0.816627
STAB1	Adjusted for INSS stage	Overall survival	498	105	0.641305	0.429452	0.957666	0.0299019	0.0518299	6.12622
CD80	Adjusted for INSS stage	Overall survival	498	105	0.642501	0.435706	0.947443	0.0255884	0.0458827	-0.790271
IL10	Adjusted for INSS stage	Overall survival	498	105	0.658706	0.443563	0.978202	0.0385272	0.0639479	-1.45415
GNLY	Adjusted for INSS stage	Overall survival	498	105	0.661379	0.446334	0.980034	0.0393526	0.0639479	0.0781365
FOXP3	Adjusted for INSS stage	Overall survival	498	105	0.674932	0.458739	0.99301	0.0459811	0.072455	0.515926
CD68	Adjusted for INSS stage	Overall survival	498	105	0.68076	0.460824	1.00566	0.0534101	0.08072	5.77215
CXCL10	Adjusted for INSS stage	Overall survival	498	105	0.685227	0.466248	1.00705	0.0543308	0.08072	0.394484
HAVCR2	Adjusted for INSS stage	Overall survival	498	105	0.688372	0.464179	1.02085	0.0632641	0.0913814	2.60216
PDCD1	Adjusted for INSS stage	Overall survival	498	105	0.729879	0.49661	1.07272	0.109008	0.153201	-0.910588
CD40	Adjusted for INSS stage	Overall survival	498	105	0.738605	0.499882	1.09133	0.128215	0.175452	1.99074
PDGFRB	Adjusted for INSS stage	Overall survival	498	105	0.745245	0.500442	1.1098	0.147836	0.197115	6.97337
CXCL9	Adjusted for INSS stage	Overall survival	498	105	0.769971	0.524468	1.13039	0.182097	0.230952	1.63502
CD163	Adjusted for INSS stage	Overall survival	498	105	0.786387	0.534272	1.15747	0.223047	0.269731	4.2847
VWF	Adjusted for INSS stage	Overall survival	498	105	0.800505	0.543275	1.17953	0.260549	0.307921	6.85309
PECAM1	Adjusted for INSS stage	Overall survival	498	105	0.804282	0.546386	1.1839	0.269527	0.311454	6.29577
FAP	Adjusted for INSS stage	Overall survival	498	105	0.838641	0.570574	1.23265	0.370508	0.418835	2.1415
COL1A1	Adjusted for INSS stage	Overall survival	498	105	0.874213	0.590249	1.29479	0.502344	0.555785	9.79997
COL1A2	Adjusted for INSS stage	Overall survival	498	105	0.895573	0.606982	1.32138	0.578381	0.62658	9.36218
ACTA2	Adjusted for INSS stage	Overall survival	498	105	0.960574	0.654933	1.40885	0.836911	0.853321	6.19983
MRC1	Adjusted for INSS stage	Overall survival	498	105	0.966272	0.658692	1.41748	0.860695	0.860695	2.599
LAG3	Adjusted for INSS stage	Overall survival	498	105	1.0508	0.713042	1.54856	0.802223	0.834312	2.13698
MSR1	Adjusted for INSS stage	Overall survival	498	105	1.11117	0.75656	1.632	0.59092	0.627099	2.02185
NOS2	Adjusted for INSS stage	Overall survival	498	105	1.2846	0.8702	1.89634	0.207555	0.256973	0.0752751
WT1	Adjusted for INSS stage	Overall survival	498	105	1.31962	0.893364	1.94926	0.163489	0.212536	-4.27025
MYCN	Adjusted for INSS stage	Overall survival	498	105	1.8945	1.25724	2.85475	0.00225649	0.00733361	6.28399
NCAM1	Adjusted for INSS stage	Event-free survival	498	183	0.530819	0.373741	0.753913	0.00040325	0.0104845	9.17978
ENO2	Adjusted for INSS stage	Event-free survival	498	183	0.545287	0.399638	0.744017	0.00013081	0.0068019	8.41932
CD47	Adjusted for INSS stage	Event-free survival	498	183	0.593123	0.433732	0.811087	0.00107101	0.0185642	6.77524
MS4A1	Adjusted for INSS stage	Event-free survival	498	183	0.660792	0.492575	0.886456	0.00570954	0.0635563	1.10988
CD79A	Adjusted for INSS stage	Event-free survival	498	183	0.664229	0.495793	0.889888	0.00611118	0.0635563	0.740637
CD3E	Adjusted for INSS stage	Event-free survival	498	183	0.68869	0.513061	0.924441	0.0130273	0.0969106	2.16289
CD8B	Adjusted for INSS stage	Event-free survival	498	183	0.704032	0.525684	0.942888	0.0185463	0.112449	0.0442209
CD2	Adjusted for INSS stage	Event-free survival	498	183	0.705173	0.526068	0.945255	0.0194622	0.112449	1.39715
CD8A	Adjusted for INSS stage	Event-free survival	498	183	0.709873	0.522978	0.963558	0.0279426	0.132092	3.4844
NCR1	Adjusted for INSS stage	Event-free survival	498	183	0.730045	0.541201	0.984785	0.039364	0.160915	-3.60443
SIRPA	Adjusted for INSS stage	Event-free survival	498	183	0.732842	0.544549	0.986242	0.0402288	0.160915	4.8176
PTPRC	Adjusted for INSS stage	Event-free survival	498	183	0.743454	0.553946	0.997795	0.0483059	0.16746	4.34282
CD3D	Adjusted for INSS stage	Event-free survival	498	183	0.744932	0.556651	0.996897	0.0476057	0.16746	0.362622
CD4	Adjusted for INSS stage	Event-free survival	498	183	0.746813	0.551879	1.0106	0.0585394	0.190253	4.9573
KLRD1	Adjusted for INSS stage	Event-free survival	498	183	0.756563	0.560925	1.02043	0.0676318	0.206874	-0.855859
IL10	Adjusted for INSS stage	Event-free survival	498	183	0.782688	0.582949	1.05087	0.103118	0.284785	-1.45415
CD200R1	Adjusted for INSS stage	Event-free survival	498	183	0.783563	0.583919	1.05147	0.104056	0.284785	-0.675368
PRF1	Adjusted for INSS stage	Event-free survival	498	183	0.793717	0.593134	1.06213	0.120089	0.312231	0.816627
CD86	Adjusted for INSS stage	Event-free survival	498	183	0.799203	0.596252	1.07123	0.133722	0.33112	1.98391
KDR	Adjusted for INSS stage	Event-free survival	498	183	0.802436	0.594822	1.08251	0.149607	0.353617	4.8117
HLA-DRA	Adjusted for INSS stage	Event-free survival	498	183	0.813933	0.607416	1.09066	0.167969	0.379756	7.04152
PDGFRB	Adjusted for INSS stage	Event-free survival	498	183	0.821011	0.610351	1.10438	0.192344	0.400076	6.97337
PDCD1	Adjusted for INSS stage	Event-free survival	498	183	0.828451	0.619351	1.10815	0.204779	0.401734	-0.910588
GZMB	Adjusted for INSS stage	Event-free survival	498	183	0.829716	0.620249	1.10992	0.208592	0.401734	-1.01123
AIF1	Adjusted for INSS stage	Event-free survival	498	183	0.831766	0.620547	1.11488	0.2178	0.404347	2.90728
CDH5	Adjusted for INSS stage	Event-free survival	498	183	0.832987	0.619874	1.11937	0.225501	0.404347	4.90526
ITGAM	Adjusted for INSS stage	Event-free survival	498	183	0.841392	0.627442	1.1283	0.248654	0.431001	2.18706
STAB1	Adjusted for INSS stage	Event-free survival	498	183	0.85582	0.637591	1.14874	0.299892	0.487324	6.12622
FOXP3	Adjusted for INSS stage	Event-free survival	498	183	0.865313	0.647358	1.15665	0.328535	0.507229	0.515926
GNLY	Adjusted for INSS stage	Event-free survival	498	183	0.867522	0.647662	1.16202	0.340584	0.507229	0.0781365
NKG7	Adjusted for INSS stage	Event-free survival	498	183	0.868457	0.649478	1.16127	0.341404	0.507229	0.885301
CSF1R	Adjusted for INSS stage	Event-free survival	498	183	0.871987	0.648813	1.17193	0.363796	0.511281	4.91945
CD80	Adjusted for INSS stage	Event-free survival	498	183	0.893039	0.668193	1.19355	0.444621	0.591675	-0.790271
CXCL9	Adjusted for INSS stage	Event-free survival	498	183	0.895515	0.66982	1.19726	0.456367	0.591675	1.63502
CD163	Adjusted for INSS stage	Event-free survival	498	183	0.897308	0.670907	1.20011	0.465156	0.591675	4.2847
CD68	Adjusted for INSS stage	Event-free survival	498	183	0.905691	0.676802	1.21199	0.505125	0.610848	5.77215
CD34	Adjusted for INSS stage	Event-free survival	498	183	0.915191	0.680106	1.23154	0.558506	0.660052	4.88722
HAVCR2	Adjusted for INSS stage	Event-free survival	498	183	0.925501	0.690676	1.24016	0.60412	0.698095	2.60216
LAG3	Adjusted for INSS stage	Event-free survival	498	183	0.932187	0.695636	1.24918	0.638211	0.721456	2.13698
CXCL10	Adjusted for INSS stage	Event-free survival	498	183	0.945252	0.706584	1.26454	0.704534	0.779484	0.394484
MRC1	Adjusted for INSS stage	Event-free survival	498	183	0.963446	0.72073	1.2879	0.801459	0.858705	2.599
VWF	Adjusted for INSS stage	Event-free survival	498	183	0.964788	0.721252	1.29056	0.809164	0.858705	6.85309
CD40	Adjusted for INSS stage	Event-free survival	498	183	0.978982	0.731478	1.31023	0.886408	0.903789	1.99074
PECAM1	Adjusted for INSS stage	Event-free survival	498	183	1.00395	0.750676	1.34269	0.978775	0.978775	6.29577
COL1A1	Adjusted for INSS stage	Event-free survival	498	183	1.02608	0.764726	1.37675	0.863725	0.898274	9.79997
COL1A2	Adjusted for INSS stage	Event-free survival	498	183	1.11139	0.83023	1.48776	0.477891	0.591675	9.36218
ACTA2	Adjusted for INSS stage	Event-free survival	498	183	1.11167	0.83075	1.48758	0.476278	0.591675	6.19983
FAP	Adjusted for INSS stage	Event-free survival	498	183	1.14498	0.856448	1.53071	0.360767	0.511281	2.1415
MSR1	Adjusted for INSS stage	Event-free survival	498	183	1.17154	0.874647	1.56922	0.288348	0.483681	2.02185
WT1	Adjusted for INSS stage	Event-free survival	498	183	1.22186	0.911549	1.63779	0.180107	0.390233	-4.27025
NOS2	Adjusted for INSS stage	Event-free survival	498	183	1.40061	1.0417	1.88317	0.025719	0.132092	0.0752751
MYCN	Adjusted for INSS stage	Event-free survival	498	183	1.46172	1.08319	1.97253	0.0130457	0.0969106	6.28399
