## Supplementary Table 2 for "Neuroblastoma immune microenvironment is characterized by limited T cell infiltration and abundant macrophages expressing targetable receptors"

### Sheet: Taul1
Neoadjuvant chemotherapy agents used in the neuroblastoma patient cohort
Patients in cohort n=39
Received neoadjuvant chemotherapy prior to sample collecion n=23, of which drug regimen is unknown n=2
Neoadjuvant therapy status unknown n=1
Drug	n patients	% of neoadjuvant-treated patients with known drug regimen
Cyclophosphamide	21	1
Vincristine	21	1
Cisplatin	18	0.857
Etoposide	15	0.714
Doxorubicin	13	0.619
Dacarbazine	8	0.318
Carboplatin	4	0.19
Epirubicin	3	0.143
Ifosfamide	3	0.143
Dactinomycin	3	0.143
Topotecan	2	0.095
