## Supplementary Table 3 for "Neuroblastoma immune microenvironment is characterized by limited T cell infiltration and abundant macrophages expressing targetable receptors"

### Sheet: Taul1
Lab	Sex	Age group	Low	High	Unit
Basophils	both	birth - 7 d	0	0.2	E9/l
Basophils	both	7 d - 30 d	0	0.2	E9/l
Basophils	both	30 d - 2 y	0	0.2	E9/l
Basophils	both	2 y - 5 y	0	0.1	E9/l
Basophils	both	5 y - 11 y	0	0.1	E9/l
Basophils	both	11 y - 17 y	0	0.1	E9/l
Eosinophils	both	birth - 7 d	0.1	2.4	E9/l
Eosinophils	both	7 d - 30 d	0.2	2.4	E9/l
Eosinophils	both	30 d - 2 y	0.2	1.7	E9/l
Eosinophils	both	2 y - 5 y	0	0.3	E9/l
Eosinophils	both	5 y - 11 y	0	0.3	E9/l
Eosinophils	both	11 y - 17 y	0	0.3	E9/l
Hemoglobin	both	birth - 7 d	150	230	g/l
Hemoglobin	both	7 d - 21 d	134	198	g/l
Hemoglobin	both	21 d - 1.4 mo	107	171	g/l
Hemoglobin	both	1.4 mo - 2.5 mo	94	130	g/l
Hemoglobin	both	2.5 mo - 3.5 mo	99	136	g/l
Hemoglobin	both	3.5 mo - 5 mo	103	141	g/l
Hemoglobin	both	5 mo - 7.5 mo	107	141	g/l
Hemoglobin	both	7.5 mo - 1 y	111	141	g/l
Hemoglobin	both	1 y - 4 y	112	142	g/l
Hemoglobin	both	4 y - 8 y	112	147	g/l
Hemoglobin	both	8 y - 12 y	116	154	g/l
Hemoglobin	female	12 y - 17 y	120	154	g/l
Hemoglobin	male	12 y - 14 y	124	161	g/l
Hemoglobin	male	14 y - 17 y	130	170	g/l
Leukocytes	both	birth - 7 d	9	38	E9/l
Leukocytes	both	7 d - 21 d	5	21	E9/l
Leukocytes	both	21 d - 30 d	5	19.5	E9/l
Leukocytes	both	30 d - 2 y	6	17.5	E9/l
Leukocytes	both	2 y - 7 y	5	14	E9/l
Leukocytes	both	7 y - 13 y	4.5	13.5	E9/l
Leukocytes	both	13 y - 17 y	4.5	13	E9/l
Lymphocytes	both	birth - 7 d	1.2	8.6	E9/l
Lymphocytes	both	7 d - 30 d	2.4	17	E9/l
Lymphocytes	both	30 d - 2 y	2.7	13	E9/l
Lymphocytes	both	2 y - 5 y	1.4	6.5	E9/l
Lymphocytes	both	5 y - 11 y	1.2	5	E9/l
Lymphocytes	both	11 y - 17 y	1	4.5	E9/l
Monocytes	both	birth - 7 d	0	1.4	E9/l
Monocytes	both	7 d - 30 d	0	2.2	E9/l
Monocytes	both	30 d - 2 y	0	0.9	E9/l
Monocytes	both	2 y - 5 y	0	0.5	E9/l
Monocytes	both	5 y - 11 y	0	0.4	E9/l
Monocytes	both	11 y - 17 y	0	0.5	E9/l
Neutrophils	both	birth - 7 d	2.3	19	E9/l
Neutrophils	both	7 d - 30 d	1.2	11	E9/l
Neutrophils	both	30 d - 2 y	1	7	E9/l
Neutrophils	both	2 y - 5 y	1.2	5.4	E9/l
Neutrophils	both	5 y - 11 y	1.4	7	E9/l
Neutrophils	both	11 y - 17 y	1.6	7.5	E9/l
