## Supplementary Table 4 for "Neuroblastoma immune microenvironment is characterized by limited T cell infiltration and abundant macrophages expressing targetable receptors"

### Sheet: Antibodies used in mIF
Target	Info	Species	Dilution
CD68	CellMarque 168M-94, clone Kp-1, lot189725	Mouse	1:500
CD3	Thermo MA5-14482, lot 2842409B	Rabbit	1:750
CD56/NCAM	Dako M7304, lot 41614198	Mouse	1:50
CD11b/ITGAM	BioSB 6441, lot 6441HJH26	Rabbit	1:200
PDGRFb	CST 3169, lot 13	Rabbit	1:100
CD20	Thermo MS-340, lot 340S2110A	Mouse	1:100
CD31/PECAM1	Abcam ab28364, lot GR3247742-11	Rabbit	1:200
CD45/PTPRC	Dako M0701, lot 41459096	Mouse	1:100
HLA-DR	Abcam ab20181, lot GR3178265-1	Mouse	1:5000
PD-1/CD279	LSBio LSB12784, lot 69182	Mouse	1:200
PD-L1	CST 13684, lot 18	Rabbit	1:200
CD8	Dako M7103, lot 20071297	Mouse	1:300
TIM3	CST45208, lot 7	Rabbit	1:100
FOXP3	Abcam ab20034, lot GR3409148-2	Mouse	1:300
GranzymeB	Abcam ab208586, lot 1021358-7	Rabbit	1:1000
Ki-67	Dako M7240, lot 41614085	Mouse	1:100
CD4	Abcam ab133616, lot 1075222-5	Rabbit	1:200
FAP	Abcam ab207178, lot1059938-11	Rabbit	1:500
pSTAT3	CST9145, lot43	Rabbit	1:100
α-SMA	Dako M0851, lot 20039209	Mouse	1:2000
Collagen I	Abcam ab138492, lot 1075207-2	Rabbit	1:400
Clever-1/STAB1	SantaCruz sc293254 clone 4G9	Mouse	1:200
CD163/M2	Abcam ab188571 clone EPR14643	Rabbit	1:300
WT1	CellSignalingT;83535 clone D8I7F	Rabbit	1:100
CD40	abcam 213205 clone EPR20540	Rabbit	1:5000
CSF1R	Cell Signaling Technology 28917 clone E4T8Z,	Rabbit	1:100
CD47/IAP	NeoBiotechnologies 12283-H08H HEK293	Mouse	1:100
MYCN	Invitrogen #PA5-105270 polyclonal	Rabbit	1:1500
CD200R	Biorad MCA2282 Clone OX108	Mouse	1:300
CD34	Dako M716529-2 clone QBEnd 10	Mouse	1:200
PanCK	Abcam ab7753 clone C-11, lot 1084209-10	Mouse	1:200
	Zeta Corp Z2061MS, lot 1208/092G
E-cadherin	BD Biosciences 610182 Clone 36, lot 4050815	Mouse	1:200
