## Supplementary Table 5 for "Neuroblastoma immune microenvironment is characterized by limited T cell infiltration and abundant macrophages expressing targetable receptors"

### Sheet: Taul1
Patient	Tumor cores	Median total cells	IQR low	IQR high	Min cells	Max cells
NBL01	4	3547	2185.5	4365	273	6223
NBL02	4	4952	2874	5949.5	1074	7153
NBL03	4	7995.5	6720	9819.25	4503	12198
NBL04	4	8791	4622	10503.2	1115	12937
NBL05	1	6005	5916.75	6076.25	5853	6089
NBL06	4	3712.5	3420.25	4345.25	2967	4995
NBL07	1	6835.5	6648	6977.5	6435	7054
NBL08	4	4980	4328.75	5474	3419	5802
NBL09	4	4683	4235.75	5657.5	3779	6989
NBL10	4	2390	1952.75	2988.75	1816	4120
NBL11	4	5452	4908.75	5794.5	4460	5928
NBL12	4	2653.5	2387.75	2901.75	1651	3650
NBL13	4	2089.5	1678.25	2281.75	980	2681
NBL14	4	2804	1879.25	3782.5	563	6411
NBL15	4	5216.5	4733.5	6565.75	3346	7198
NBL16	4	7715.5	7476	8862.5	6593	12109
NBL17	4	5145	3306.25	6342.5	647	7284
NBL19	4	5939	5439.75	8140.25	5031	12072
NBL20	4	1070.5	1019.5	1280.5	950	1661
NBL21	8	2793	2030.5	3291.75	1403	3647
NBL22	4	1136.5	1007.5	1302.5	804	1465
NBL23	8	6376	4805	7316.25	2109	9855
NBL24	4	6142.5	5682.75	7158.75	4149	8195
NBL25	4	6566.5	4421.25	8087.75	1285	9711
NBL26	4	2353	859.25	3214.5	402	4131
NBL27	3	2653	2229.25	3367.25	1873	3652
NBL28	4	2391.5	1601.5	3277.75	1384	4385
NBL29	8	5551	4286.75	7131	750	8987
NBL30	4	2153	1750.5	2657	1142	3543
NBL31	4	1497.5	1360.5	1828.25	1086	2782
NBL32	4	2960	2414.25	3460.75	2042	4516
NBL33	4	3924	3418.5	4199	2776	5386
NBL34	4	2377.5	1984	2609.5	1665	2763
NBL35	4	5715	4413.75	6176.25	797	7619
NBL36	4	5111.5	4512.25	5763.25	4089	7116
NBL37	2	2655	1526	2894.5	734	3072
NBL38	4	1262	1117.5	1588	599	2349
NBL39	3	5873	4204	6306.5	3346	7129
NBL40	4	5299.5	4608.75	6497.75	3657	7670
